# A large attachment organelle mediates interaction between a novel Nanobdellota archaeon YN1 and its host

**DOI:** 10.1101/2024.05.04.592509

**Authors:** Matthew D Johnson, Hiroyuki D. Sakai, Bindusmita Paul, Takuro Nunorura, Somavally Dalvi, Manasi Mudaliyar, Doulin C Shepherd, Michiru Shimizu, Shubha Udupa, Moriya Ohkuma, Norio Kurosawa, Debnath Ghosal

## Abstract

DPANN archaea are an enigmatic superphylum that are difficult to isolate and culture in the laboratory due to their specific culture conditions and apparent ectosymbiotic lifestyle. Here we successfully isolated and cultivated a co-culture system of a novel *Nanobdellota* archaeon YN1 and its host *Sulfurisphaera ohwakuensis* YN1HA. We characterised the co-culture system by complementary methods, including metagenomics and metabolic pathway analysis, fluorescence microscopy, and high-resolution electron cryo-tomography (CryoET). We show that YN1 is deficient in essential metabolic processes and requires host resources to proliferate. CryoET imaging revealed an enormous attachment organelle present in the YN1 envelope that forms a direct interaction with the host cytoplasm, bridging the two cells. Together our results unravelled the molecular and structural basis of ectosymbiotic relationship between YN1 and YNHA. This research broadens our understanding of DPANN biology and the versatile nature of their ectosymbiotic relationships.
