## supplementary table 3 for "A large attachment organelle mediates interaction between a novel Nanobdellota archaeon YN1 and its host"

### Sheet: Sheet3
Tomogram	Host cells	DPANN	Interactions (HOST/DPANN)	Interaction (DPANN/DPANN)	Cones	DPANN cytoplasmic tubes (bunches)	Intercellular tubes
10	1	3	2	2	3	0	1		0.666667		1
11	1	1	1	0	1	0	0		1		1
12	1	1	1	0	1	0	1		1		1
13	1	1	1	0	1	0	1		1		1
14	1	4	2	2	3	0	1		0.5		0.75
15	1	4	4	0	4	2	4		1		1
16	1	2	2	1	2	1	1		1		1
2	1	0	0	0	0	0	0
3	1	1	0	0	1	0	0		0		1
4	1	5	3	4	4	4	4		0.6		0.8
5	1	3	2	2	3	1	2		0.666667		1
6	1	2	1	0	2	0	0		0.5		1
7	1	1	1	0	1	1	1		1		1
8	1	0	0	0	0	0	0
9	1	3	1	2	3	2	1		0.333333		1
Tomogram	Host cells	Length of side 1	Length side 2	Angle	Height	Radius	Lateral surface area	Volume	Cone thickness	Portal size		in pixels
5	1	130.99	129.634	154.584	80.1396	113.362	49441.6	3.23541e+06	23.3232	19.9332
5	2	95.8692	94.3776	165.296	67.2576	92.4792	33222.4	1.80709e+06	21.2892	23.1876
4	1	175.195	163.94	165.296	100.751	141.295	77031.6	6.31907e+06	22.374	20.6112
4	2	154.584	152.821	209.231	89.496	154.448	86612.9	6.70688e+06	21.018	20.8824
4	3	170.72	165.296	164.754	82.5804	184.958	117698	8.87514e+06	23.3232	21.2892
4	4	212.756	192.688	183.467	124.345	133.43	76454.1	6.95486e+06	20.6112	23.73
15	1	174.517	167.33	155.94	127.057	149.024	91685.4	8.8647e+06	23.1876	26.3064
15	2	141.295	150.923	173.026	78.1056	120.955	54711.8	3.58989e+06	20.6112	20.0688
15	3	146.99	150.923	150.245	117.565	125.159	67518.3	5.78564e+06	19.662	17.8992
12	1	175.873	182.653	147.262	93.9708	137.498	71940.3	5.58133e+06	19.9332	19.5264
16	1	308.219	298.727	170.449	153.635	245.029	222629	2.89785e+07	21.018	16.272
9	1	221.028	194.315	173.026	122.311	184.28	128047	1.30489e+07	18.306	19.7976
9	2	166.652	164.483	154.855	85.9704	163.262	94638.1	7.19898e+06	20.2044	16.8144
9	3	79.8684	82.3092	178.178	43.7988	73.3596	19691	740502	16.8144	19.3908
		165.892	163.601	167.543	97.6417	144.182	85094.4	7.69192e+06	20.834	20.4078		in nm, adjusted for pix size 13.56
		51.3682	48.8589	15.5037	27.6223	41.0944	47618.1	6.63303e+06	1.80884	2.5834
Tomogram	No. of DPANN cytoplasmic tubes (bunches)	Diameter(nm)	Length(nm)
4	3	6.78	211			113.362	226.723
5	1	6.8	173			92.4792	184.958
7	1	5.75	149			141.295	282.59
9	3	7.02	171			154.448	308.897
15	2	6.6	222			184.958	369.917
16	1	6.8	374			133.43	266.861
						149.024	298.049
						120.955	241.91
						125.159	250.318
						137.498	274.997
						245.029	490.058
						184.28	368.561
						163.262	326.525
						73.3596	146.719
							82.1888
